# Tracing Siderophore Precursors to Primary Metabolism for Ecological Applications

**DOI:** 10.1101/2025.04.30.651379

**Authors:** Ruolin He, Jiazheng Xu, Jiqi Shao, Yanzhao Wu, Shizheng Tian, Zihao Yang, Xuejian Li, Haoran Chen, Long Qian, Zhong Wei, Shaohua Gu, Zhiyuan Li

## Abstract

Microbial fitness depends on balancing between primary metabolism supporting basic survival, and secondary metabolism producing metabolites for environmental adaptation. These two systems are interconnected, with most secondary metabolites deriving from primary metabolic precursors. However, systematic frameworks for studying their relationships across diverse microbes remain limited. Using siderophores—iron-chelating secondary metabolites crucial for microbial competition—as a model, we developed a stepwise “siderophore–monomer–precursor–pathway analysis” framework to trace the biosynthetic connections from siderophore structures to primary metabolism. We applied this framework to an expanded SIDERITE database containing 1018 siderophore structures. To demonstrate practical applications, we identified specific precursors utilized by the beneficial rhizobacterium *Bacillus amyloliquefaciens* but not by the plant pathogen *Ralstonia solanacearum*. Supplementing these precursors under iron-limited conditions enhanced both siderophore production in *B. amyloliquefaciens* and its inhibitory activity against *R. solanacearum*. This work establishes a direct link between primary metabolism and siderophore-mediated microbial interactions, offering new strategies for pathogen suppression through targeted metabolic interventions.
