## Supplementary material for "Tracing Siderophore Precursors to Primary Metabolism for Ecological Applications": Table S3

### Sheet: Non-natrual
Name	Comment	Reference
4-Methylaeruginoic Acid	Artificial chemical synthesis	Ryoo, In-Ja, et al. "A new cytotoxic phenylthiazoline, 4-methylaeruginoic acid, from Streptomyces sp. KCTC 9303." The Journal of antibiotics 50.3 (1997): 256-258.
Myxochelin C-F	Artificial chemical synthesis	Ambrosi, Horst‐Dieter, et al. "Myxochelins B, C, D, E and F: a new structural principle for powerful siderophores imitating nature." European journal of organic chemistry 1998.3 (1998): 541-551.
analogs of azotochelin	Artificial chemical synthesis	Karadkhelkar, Nishant M., et al. "Chemical Derivatization Leads to the Discovery Of Novel Analogs of Azotochelin, a Natural Siderophore, as Promising Anticancer Agents." ChemMedChem 19.13 (2024): e202300715.
cefiderocol	Artificial chemical synthesis	Parsels, Katie A., et al. "Cefiderocol: a novel siderophore cephalosporin for multidrug-resistant Gram-negative bacterial infections." Journal of Antimicrobial Chemotherapy 76.6 (2021): 1379-1391.
deferasirox	Artificial chemical synthesis	Choudhry, V. P., and Rahul Naithani. "Current status of iron overload and chelation with deferasirox." The Indian Journal of Pediatrics 74 (2007): 759-764.
deferiprone	Artificial chemical synthesis	Savulescu, Julian. "Thalassaemia major: the murky story of deferiprone." BMJ 328.7436 (2004): 358-359.
TRENCAM	Artificial chemical synthesis	Thomas, F., et al. "Partition coefficients (free ligands and their iron (III) complexes) and lipophilic behavior of new abiotic chelators. Correlation to biological activity." Bioorganic & medicinal chemistry letters 9.20 (1999): 3035-3040.
MECAM	Artificial chemical synthesis	Weitl, Frederick L., Wesley R. Harris, and Kenneth N. Raymond. "Sulfonated catecholamide analogs of enterobactin as iron sequestering agents." Journal of Medicinal Chemistry 22.11 (1979): 1281-1283.
danoxamine	Danoxamine is the siderophore part of Salmycin (a siderophore-antibiotic conjugate), but danoxamine does not exist alone in nature.	Wencewicz, Timothy A., Allen G. Oliver, and Marvin J. Miller. "Iron (III)-templated macrolactonization of trihydroxamate siderophores." Organic letters 14.17 (2012): 4390-4393.
azido-desferrioxamine	Exogenous substrate	Gotsbacher, Michael P., and Rachel Codd. "Azido‐Desferrioxamine Siderophores as Functional Click‐Chemistry Probes Generated in Culture upon Adding a Diazo‐Transfer Reagent." ChemBioChem 21.10 (2020): 1433-1445.
Myxochelin J1-J13	Exogenous substrate, cell-free system	Korp, Juliane, et al. "Harnessing Enzymatic Promiscuity in Myxochelin Biosynthesis for the Production of 5‐Lipoxygenase Inhibitors." ChemBioChem 16.17 (2015): 2445-2450.
(2,3-dihydroxbenzoyl)-tyrosine	Mutant (directed evolution)	Conley, Erin, et al. "Directed Evolution of an Adenylation Domain Alters Substrate Specificity and Generates a New Catechol Siderophore in Escherichia coli." Biochemistry 63.23 (2024): 3126-3135.
Sorangibactin C/D monomer/dimer/trimer	Mutant (partial BGC knockout)	Gao, Yunsheng, et al. "Genome-guided discovery of the myxobacterial thiolactone-containing sorangibactins." ACS Chemical Biology 18.4 (2023): 924-932.
Sal-L-Ser monomer/dimer/trimer	Mutant (point mutation)	Ishikawa, Fumihiro, et al. "Biosynthetic Incorporation of Non-native Aryl Acid Building Blocks into Peptide Products Using Engineered Adenylation Domains." ACS Chemical Biology 19.12 (2024): 2569-2579.
3-hydroxybenzoic acid-L-Ser monomer/dimer/trimer	Mutant (point mutation)	Ishikawa, Fumihiro, et al. "Biosynthetic Incorporation of Non-native Aryl Acid Building Blocks into Peptide Products Using Engineered Adenylation Domains." ACS Chemical Biology 19.12 (2024): 2569-2579.
4-methyl-pyochelin	Mutant, exogenous substrate	Ankenbauer, Robert G., et al. "Mutasynthesis of siderophore analogues by Pseudomonas aeruginosa." Proceedings of the National Academy of Sciences 88.5 (1991): 1878-1882.
5-fluoro-pyochelin	Mutant, exogenous substrate	Ankenbauer, Robert G., et al. "Mutasynthesis of siderophore analogues by Pseudomonas aeruginosa." Proceedings of the National Academy of Sciences 88.5 (1991): 1878-1882.
6-aza-pyochelin	Mutant, exogenous substrate	Ankenbauer, Robert G., et al. "Mutasynthesis of siderophore analogues by Pseudomonas aeruginosa." Proceedings of the National Academy of Sciences 88.5 (1991): 1878-1882.
fluoroamychelin I/II	Mutant, exogenous substrate	Xie, Feng, et al. "Generation of fluorinated amychelin siderophores against Pseudomonas aeruginosa infections by a combination of genome mining and mutasynthesis." Cell Chemical Biology 27.12 (2020): 1532-1543.
chloroamychelin I/II/III	Mutant, exogenous substrate	Xie, Feng, et al. "Generation of fluorinated amychelin siderophores against Pseudomonas aeruginosa infections by a combination of genome mining and mutasynthesis." Cell Chemical Biology 27.12 (2020): 1532-1543.
