## Supplementary material for "Tracing Siderophore Precursors to Primary Metabolism for Ecological Applications": Table S7

### Sheet: P2P
Precursor	Pathway
Acetyl-CoA	Fatty acid biosynthesis and oxidation
L-ornithine	α-ketoglutarate derived amino acid
L-lysine	Oxaloacetate derived amino acid
Phosphoenolpyruvate	Glycolysis
Erythrose 4-phosphate	Pentose phosphate pathway
Pyruvate	Glycolysis
Malonyl-CoA	Fatty acid biosynthesis and oxidation
L-aspartate	Oxaloacetate derived amino acid
Succinate	TCA cycle
2,4-diaminobutyric acid	Oxaloacetate derived amino acid
L-leucine	Pyruvate derived amino acid
L-glycine	3-Phosphoglyceric acid derived amino acid
L-tyrosine	Aromatic amino acid
L-glutamate	α-ketoglutarate derived amino acid
L-cysteine	3-Phosphoglyceric acid derived amino acid
Glyoxylate	Glyoxylate cycle
L-histidine	R5P derived amino acid
L-valine	Pyruvate derived amino acid
Propionyl-CoA	Fatty acid biosynthesis and oxidation
L-serine	3-Phosphoglyceric acid derived amino acid
L-threonine	Oxaloacetate derived amino acid
L-alanine	Pyruvate derived amino acid
L-isoleucine	Pyruvate derived amino acid
L-arginine	α-ketoglutarate derived amino acid
L-phenylalanine	Aromatic amino acid
L-asparagine	Oxaloacetate derived amino acid
Methylmalonyl CoA	Fatty acid biosynthesis and oxidation
L-methionine	Oxaloacetate derived amino acid
α-ketoglutarate	TCA cycle
Citrate	TCA cycle
L-glutamine	α-ketoglutarate derived amino acid
L-proline	α-ketoglutarate derived amino acid
D-glucose 6-phosphate	Glycolysis
L-tryptophan	Aromatic amino acid
Acetoacetyl-CoA	Fatty acid biosynthesis and oxidation
Oxaloacetate	TCA cycle
Dihydroxyacetone phosphate	Glycolysis
