## Supplementary material for "Tracing Siderophore Precursors to Primary Metabolism for Ecological Applications": Table S9-S11

### Sheet: Table S9
Precursor	Count in monomers	Utilization frequency in monomers (%)	All (n=1018)	NRPS (n=565)	NRPS(-Py) (n=486)	Py (n=79)	NIS (n=243)	Bacteria (n=900)	Fungi (n=109)	Plant (n=11)	Animal (n=1)	Actinomycetota (n=436)	Cyanobacteriota (n=21)	Bacillota (n=23)	Pseudomonadota (n=408)	Bacteroidota (n=33)	Myxococcota (n=13)	Ascomycota (n=100)	Basidiomycota (n=16)	Mucoromycota (n=3)	Zoopagomycota (n=1)	Streptophyta (n=11)	Chordata (n=1)
Phosphoenolpyruvate	27	3.60481	0.0637743	0.0696673	0.086618	0	0.0189112	0.0694191	0.00542005	0	0.5	0.0851706	0.0444444	0.174194	0.055783	0.00383142	0.206349	0.00590842	0	0	0	0	0.5
Erythrose 4-phosphate	27	3.60481	0.0637743	0.0696673	0.086618	0	0.0189112	0.0694191	0.00542005	0	0.5	0.0851706	0.0444444	0.174194	0.055783	0.00383142	0.206349	0.00590842	0	0	0	0	0.5
Malonyl-CoA	342	45.6609	0.178995	0.132094	0.16399	0.001	0.220057	0.190023	0.0691057	0	0	0.215041	0.288889	0	0.162231	0.272031	0	0.0664697	0.0483871	0	0	0	0
L-lysine	36	4.80641	0.0909199	0.0258317	0.0160584	0.066	0.256734	0.0998958	0	0	0	0.161281	0	0.0193548	0.0481064	0.302682	0.174603	0	0	0	0	0	0
Succinate	13	1.73565	0.0577288	0.0164384	0.00145985	0.078	0.226361	0.063428	0	0	0	0.0915131	0	0.0258065	0.0396622	0.268199	0.015873	0	0	0	0	0	0
Acetyl-CoA	60	8.01068	0.0791844	0.0841487	0.096837	0.032	0.069914	0.0735869	0.140921	0.0625	0	0.0634249	0.0944444	0.0645161	0.0831627	0.0651341	0	0.135894	0.201613	0.2	0	0.0625	0
L-serine	9	1.2016	0.0757468	0.111937	0.101946	0.153	0.00458453	0.0785361	0.0487805	0	0	0.0477197	0.0611111	0.0129032	0.113357	0	0	0.0502216	0.0564516	0.133333	0	0	0
L-glycine	7	0.934579	0.0266714	0.0379648	0.0347932	0.051	0.000573066	0.0244855	0.0501355	0	0	0.0160072	0.0388889	0.129032	0.0273797	0	0.031746	0.0472674	0.112903	0.0666667	0	0	0
2,4-diaminobutyric acid	13	1.73565	0.0136321	0.0117417	0.0114355	0.013	0.0315186	0.0148476	0.00135501	0	0	0.00483238	0.1	0.0387097	0.0214944	0	0	0.0014771	0	0	0	0	0
L-phenylalanine	8	1.06809	0.00367473	0.0037182	0.00462287	0	0.0034384	0.00312581	0.00948509	0	0	0.000906071	0.0333333	0.00645161	0.00204708	0	0.0952381	0.0103397	0	0	0	0	0
L-cysteine	12	1.60214	0.0135135	0.00684932	0.00851582	0	0.0017192	0.0148476	0	0	0	0.0241619	0.00555556	0.0258065	0.00742068	0	0.0634921	0	0	0	0	0	0
Propionyl-CoA	21	2.80374	0.0068753	0.00234834	0.00291971	0	0.0217765	0.00729357	0.00271003	0	0	0.0105708	0.0166667	0	0.00230297	0.0421456	0	0.00295421	0	0	0	0	0
L-leucine	11	1.46862	0.00355619	0.00273973	0.00340633	0	0.00744986	0.0024746	0.0162602	0	0	0.00302024	0	0.00645161	0.000511771	0.0268199	0	0.0162482	0.00806452	0	0	0	0
D-glucose 6-phosphate	4	0.534045	0.00165955	0.00195695	0.00243309	0	0.00229226	0.000520969	0.0135501	0	0	0.00120809	0	0	0	0	0	0.014771	0	0	0	0	0
L-isoleucine	5	0.667557	0.00130394	0.00156556	0.00194647	0	0.0017192	0.000781454	0.00677507	0	0	0.00151012	0	0	0.000255885	0	0	0.00738552	0	0	0	0	0
L-valine	8	1.06809	0.00225225	0.00254403	0.00291971	0.001	0.00286533	0.00195363	0.00542005	0	0	0.00302024	0	0	0.00127943	0	0	0.00590842	0	0	0	0	0
Acetoacetyl-CoA	1	0.133511	0.000355619	0.000587084	0.000729927	0	0	0	0.00406504	0	0	0	0	0	0	0	0	0.00443131	0	0	0	0	0
Oxaloacetate	1	0.133511	0.000474158	0.000587084	0.000729927	0	0	0.000130242	0.00406504	0	0	0	0.00555556	0	0	0	0	0.00443131	0	0	0	0	0
L-proline	1	0.133511	0.00106686	0.00156556	0.00170316	0.001	0	0.00117218	0	0	0	0	0.00555556	0	0.00204708	0	0	0	0	0	0	0	0
L-asparagine	2	0.267023	0.00142248	0.00136986	0.000486618	0.005	0	0.00156291	0	0	0	0	0	0	0.00307062	0	0	0	0	0	0	0	0
L-histidine	4	0.534045	0.00213371	0.0035225	0.00364964	0.003	0	0.00234436	0	0	0	0.00120809	0	0	0.0035824	0	0	0	0	0	0	0	0
Methylmalonyl CoA	4	0.534045	0.00154101	0.00117417	0.00145985	0	0.000573066	0.00169315	0	0	0	0.000906071	0	0	0.00255885	0	0	0	0	0	0	0	0
L-tryptophan	1	0.133511	0.000474158	0.000782779	0.000973236	0	0	0.000390727	0.00135501	0	0	0	0	0	0.000767656	0	0	0.0014771	0	0	0	0	0
Dihydroxyacetone phosphate	1	0.133511	0.000948317	0	0	0	0	0.00104194	0	0	0	0.00241619	0	0	0	0	0	0	0	0	0	0	0
α-ketoglutarate	12	1.60214	0.00272641	0.000391389	0.000486618	0	0.00401146	0.00299557	0	0	0	0.00694654	0	0	0	0	0	0	0	0	0	0	0
Glyoxylate	6	0.801068	0.00165955	0.00136986	0.00170316	0	0.00401146	0.00169315	0.00135501	0	0	0.00392631	0	0	0	0	0	0	0.00806452	0	0	0	0
L-arginine	4	0.534045	0.00734945	0.0113503	0.0131387	0.004	0.000573066	0.00807502	0	0	0	0.00966475	0	0	0.00767656	0	0	0	0	0	0	0	0
L-glutamine	1	0.133511	0.0062826	0.0103718	0.00973236	0.013	0	0.00664235	0.00271003	0	0	0.000906071	0	0	0.0125384	0	0	0.00295421	0	0	0	0	0
L-alanine	6	0.801068	0.0160028	0.0180039	0.00778589	0.06	0.000573066	0.016671	0.00948509	0	0	0.00966475	0.0388889	0.0322581	0.0214944	0	0	0.0103397	0.00806452	0	0	0	0
L-tyrosine	14	1.86916	0.012091	0.0178082	0.00316302	0.078	0	0.0132847	0	0	0	0.00241619	0.0166667	0.00645161	0.0227738	0	0.031746	0	0	0	0	0	0
L-glutamate	6	0.801068	0.0112613	0.018591	0.00291971	0.083	0	0.012373	0	0	0	0.000906071	0	0	0.0237973	0	0	0	0	0	0	0	0
L-aspartate	12	1.60214	0.0425557	0.0637965	0.043309	0.148	0.000573066	0.0463662	0	0.09375	0	0.0117789	0.0333333	0	0.0798362	0	0	0	0	0	0	0.09375	0
L-methionine	4	0.534045	0.000948317	0.000391389	0.000486618	0	0	0.000260485	0	0.1875	0	0	0	0	0	0	0.031746	0	0	0	0	0.1875	0
L-threonine	6	0.801068	0.0299905	0.0414873	0.0335766	0.074	0	0.0313884	0	0.375	0	0.0166113	0.0222222	0.141935	0.0411975	0	0	0	0	0	0	0.375	0
Pyruvate	19	2.53672	0.029872	0.037182	0.0462287	0	0.00859599	0.0105496	0.223577	0.28125	0	0.0163093	0.00555556	0.0387097	0.00486182	0.00383142	0	0.231905	0.193548	0	0	0.28125	0
Citrate	1	0.133511	0.00723092	0	0	0	0.034957	0.00768429	0.00542005	0	0	0.00332226	0.05	0.0387097	0.00818833	0.0114943	0.047619	0	0	0.266667	0.666667	0	0
L-ornithine	40	5.34045	0.116287	0.173581	0.182968	0.135	0.0355301	0.0970305	0.325203	0	0	0.0733917	0.00555556	0.0580645	0.128966	0	0	0.323486	0.354839	0.333333	0.333333	0	0
X0			0.0213371	0.0146771	0.0180049	0.001	0.017765	0.0196666	0.0406504	0	0	0.0223497	0.0611111	0.00645161	0.0148414	0	0.0952381	0.042836	0.00806452	0	0	0	0
X1			0.00272641	0.000195695	0.000243309	0	0.00401146	0.00234436	0.00677507	0	0	0.00271821	0.0277778	0	0.00102354	0	0	0.00738552	0	0	0	0	0

### Sheet: Table S10
Precursor	Count in monomers	Frequency of occurrence in monomers (%)	Count in siderophores	Frequency of occurrence in siderophores (%)
L-ornithine	38	11.4458	464	45.5796
Acetyl-CoA	59	17.7711	401	39.391
Phosphoenolpyruvate	27	8.13253	396	38.8998
Erythrose 4-phosphate	27	8.13253	396	38.8998
L-lysine	35	10.5422	386	37.9175
L-serine	9	2.71084	367	36.0511
Malonyl-CoA	82	24.6988	313	30.7466
Succinate	13	3.91566	272	26.7191
L-aspartate	12	3.61446	240	23.5756
L-threonine	6	1.80723	190	18.664
L-glycine	7	2.10843	154	15.1277
Pyruvate	19	5.72289	149	14.6365
L-alanine	6	1.80723	102	10.0196
L-tyrosine	13	3.91566	101	9.92141
2,4-diaminobutyric acid	12	3.61446	90	8.84086
L-glutamate	6	1.80723	89	8.74263
L-cysteine	12	3.61446	75	7.36739
Citrate	1	0.301205	56	5.50098
Propionyl-CoA	21	6.3253	55	5.40275
L-arginine	4	1.20482	48	4.71513
L-glutamine	1	0.301205	41	4.0275
L-leucine	11	3.31325	30	2.94695
L-phenylalanine	8	2.40964	27	2.65226
α-ketoglutarate	12	3.61446	23	2.25933
L-valine	8	2.40964	18	1.76817
L-histidine	4	1.20482	17	1.66994
Methylmalonyl CoA	4	1.20482	13	1.27701
L-asparagine	2	0.60241	12	1.17878
Glyoxylate	6	1.80723	11	1.08055
L-isoleucine	5	1.50602	10	0.982318
D-glucose 6-phosphate	4	1.20482	10	0.982318
L-proline	1	0.301205	9	0.884086
L-methionine	4	1.20482	8	0.785855
Dihydroxyacetone phosphate	1	0.301205	8	0.785855
L-tryptophan	1	0.301205	4	0.392927
Acetoacetyl-CoA	1	0.301205	3	0.294695
Oxaloacetate	1	0.301205	2	0.196464

### Sheet: Table S11
Precursor	Abbreviation	Font	Color
2,4-diaminobutyric acid	Dab	Bold	m
Acetoacetyl-CoA	Acetoacetyl-CoA	Non-bold	r
Acetyl-CoA	Acetyl-CoA	Non-bold	r
Citrate	Citrate	Bold	r
D-glucose 6-phosphate	G6P	Non-bold	r
Dihydroxyacetone phosphate	DHAP	Non-bold	r
Erythrose 4-phosphate	E4P	Non-bold	r
Glyoxylate	Glyoxylate	Non-bold	r
L-alanine	Ala	Bold	b
L-arginine	Arg	Bold	b
L-asparagine	Asn	Bold	b
L-aspartate	Asp	Bold	b
L-cysteine	Cys	Bold	b
L-glutamate	Glu	Bold	b
L-glutamine	Gln	Bold	b
L-glycine	Gly	Bold	b
L-histidine	His	Bold	b
L-isoleucine	Ile	Non-bold	b
L-leucine	Leu	Bold	b
L-lysine	Lys	Bold	b
L-methionine	Met	Non-bold	b
L-ornithine	Orn	Bold	m
L-phenylalanine	Phe	Bold	b
L-proline	Pro	Bold	b
L-serine	Ser	Bold	b
L-threonine	Thr	Bold	b
L-tryptophan	Trp	Bold	b
L-tyrosine	Tyr	Bold	b
L-valine	Val	Bold	b
Malonyl-CoA	Malonyl-CoA	Non-bold	r
Methylmalonyl CoA	Methylmalonyl CoA	Non-bold	r
Oxaloacetate	Oxaloacetate	Non-bold	r
Phosphoenolpyruvate	PEP	Non-bold	r
Propionyl-CoA	Propionyl-CoA	Non-bold	r
Pyruvate	Pyruvate	Non-bold	r
Succinate	Succinate	Bold	r
X0	X0	Non-bold	k
X1	X1	Non-bold	k
α-ketoglutarate	α-ketoglutarate	Non-bold	r
